# Double-check the zebrafish *18s rRNA* qPCR primers: they may be wrong

**DOI:** 10.1101/2021.10.23.464780

**Authors:** Jianing Wang, Zhipeng Yang, An Xiao

## Abstract

A widely used qPCR primer for zebrafish gene *rna18s* (*18s rRNA*, or *18s*), with the sequence of 5’-TCGC<u>**ta**</u>GT<u>**t**</u>GGCATCGTTTA<u>**t**</u>G-3’, is found to be incorrect. Initially designed for rainbow trout (*Oncorhynchus mykiss*) *rna18s*, the primer has four different nucleotides from the zebrafish sequence 5’-TCGC<u>**GG**</u>GT<u>**C**</u>GGCATCGTTTA<u>**C**</u>G-3’ (indicated in bold/underlined, lowercase letters for rainbow trout and uppercase letters for zebrafish). Since its first use in zebrafish in 2006, this mismatched primer has been clearly stated to be used in at least 50 publications and may have affected hundreds or more in publications citing them. For a sensitive, quantitative method as qPCR, this error must be corrected as soon as possible in the zebrafish community by using *rna18s* primer sets with accurate sequences, such as those summarized and newly designed in this article.
