## Supplementary Table 1 for "Double-check the zebrafish *18s rRNA* qPCR primers: they may be wrong"

### Sheet: species
Abbr.	Latin name	English name	Fish Order - Family
Dre	Danio rerio	zebrafish	Cypriniformes - Cyprinidae
Mam	Megalobrama amblycephala	Wuchang bream / blunt snout bream	Cypriniformes - Cyprinidae
Cca	Cyprinus carpio	common carp	Cypriniformes - Cyprinidae
Cau	Carassius auratus	goldfish	Cypriniformes - Cyprinidae
Dlu	Deltistes luxatus	lost river sucker	Cypriniformes - Catostomidae
Cbr	Chasmistes brevirostris	shortnose sucker	Cypriniformes - Catostomidae
Omy	Oncorhynchus mykiss Oncorhynchus mykiss irideus	rainbow trout steelhead trout	Salmoniformes - Salmonidae
Oki	Oncorhynchus kisutch	coho salmon	Salmoniformes - Salmonidae
Sfo	Salvelinus fontinalis	brook trout	Salmoniformes - Salmonidae
Str	Salmo trutta	brown trout	Salmoniformes - Salmonidae
Aoc	Astronotus ocellatus	oscar	Cichliformes (old: Perciformes) - Cichlidae
Pad	Paralichthys adspersus	fine flounder	Pleuronectiformes - Paralichthyidae
Hsp	Homo sapiens	human	(no-fish animal)
Ovi	Ommexecha virens	grasshopper	(no-fish animal)
Abr	Anadara broughtonii (old: Scapharca broughtonii)	ark clam	(no-fish animal)
Ara	Asparagus racemosus	shatawari	(plant)

### Sheet: primers
Primer name	Primer seq.	PCR L. (bp)	Google Scholar search results count 2021-8-8
rna18s-F1-W1	TCGCtaGTtGGCATCGTTTAtG	62	81 results, 66 zebrafish
rna18s-F1-W2	TCGCtaGTtGGCATCGTTTAt	62	31 results, 1 zebrafish
rna18s-F1-W3	TCGCtaGTtGGCATCGTTTA	62	1 results, 1 zebrafish
rna18s-F1 (ref.)	TCGCGGGTCGGCATCGTTTACG	62	0 result
rna18s-F1-C4	CGGGTCGGCATCGTTTAC	59	3 results, 3 zebrafish
rna18s-F1-C5	GGGTCGGCATCGTTTACG	58	23 results, 2 zebrafish
rna18s-F2	GAGGTTtCCCGTGTTGAGTC	226	12 results, 4 zebrafish
rna18s-F2 (maternal ref.)	GAGGTTCCCCGTGTTGAGTC	226	1 result, 0 zebrafish
rna18s-AS1	GCTTTGCAACCATACTCCC	148	0 result
rna18s-AS2	GTGCCCTTCCGTCAATTCCT	178	10 results, 0 zebrafish
rna18s-R1 / rna18s-SS	CGGAGGTTCGAAGACGATCA		152 results, ? Zebrafish

### Sheet: F1W1
#	Type	Sp.	DOI or URL	PMID	Pub time	claimed cited publication DOI or sequence ID of zebrafish rna18s	claimed PCR L.	claimed RT primers	Notes
F1W1-01	article	Dre	10.1016/j.aquatox.2012.09.008	23046524	2013-01-01	DOI: 10.1186/1471-2199-9-102 (F1W1-A03)	150 bp	dT15
F1W1-02	article	Dre	10.1523/JNEUROSCI.2706-18.2019	30948475	2019-06-01
F1W1-03	article	Dre	10.1021/acs.est.7b00498	29373025	2018-01-01	GenBank: BX296557 (zebrafish rna18s)
F1W1-04	article	Dre	10.1080/19490976.2020.1824563	33064972	2020-10-01
F1W1-05/-27	article	Dre	10.1093/toxsci/kfr269	21984484	2012-01-01	DOI: 10.1186/1471-2199-9-102 (F1W1-A03)	150 bp	dT15
F1W1-07	article	Dre	10.1016/j.aquatox.2014.02.020	24647012	2014-05-01	DOI: 10.1016/j.aquatox.2012.04.010; GenBank: BX296557 (zebrafish rna18s)
F1W1-08	article	Dre	10.1016/j.aquatox.2014.07.011	25105566	2014-04-01	GenBank: AB860215.1 (Wuchang bream rna18s), showing sequence of rainbow trout
F1W1-09	article	Dre	10.1016/j.ydbio.2018.01.005	29331499	2018-03-01
F1W1-10	article	Dre	10.1016/j.jhazmat.2019.121939	31884362	2019-12-01
F1W1-11	article	Dre	10.1016/j.ydbio.2010.04.033	20452340	2010-08-01			rand-hex
F1W1-12	article	Dre	10.1016/j.scitotenv.2018.12.476	30743951	2019-01-01
F1W1-15	article	Dre	10.1093/toxsci/kft020	23377616	2013-05-01			dT15
F1W1-17	article	Dre	10.1016/j.aquatox.2013.07.002	24076620	2013-10-01			dT
F1W1-18	article	Dre	10.1016/j.gep.2015.08.003	26315538	2015-09-01	DOI: 10.1186/1471-2199-9-102 (F1W1-A03)		dT15
F1W1-19	article	Dre	10.1016/j.mce.2013.01.021	23395804	2013-01-01	DOI: 10.1186/1471-2199-9-102 (F1W1-A03)
F1W1-20	article	Dre	10.1016/j.aquatox.2015.02.009	25725299	2015-04-01	DOI: 10.1186/1471-2199-9-102 (F1W1-A03)		dT15
F1W1-23	article	Dre	10.1016/j.ntt.2015.02.006	25733401	2015-05-01	DOI: 10.1186/1471-2199-9-102 (F1W1-A03)		dT15
F1W1-24	article	Dre	10.1089/zeb.2015.1115	26418264	2015-10-01			mirna-specific
F1W1-25	article	Dre	10.1016/j.cbi.2011.06.010	21756885	2011-07-01	DOI: 10.1111/j.1745-7270.2007.00283.x (F1W1-A02); GenBank: BX296557 (zebrafish rna18s)		rand-hex
F1W1-26	article	Dre	10.1016/j.ygcen.2018.05.031	29886079	2018-09-01	GenBank: AF309412 (rainbow trout rna18s)		rand-hex
F1W1-28	article	Dre	10.1016/j.dnarep.2011.10.015	22055568	2011-11-01
F1W1-29	article	Dre	10.3390/jcdd3010006	28955713	2016-01-01
F1W1-31	article	Dre	10.1002/tox.22692	30548797	2018-12-01		123 bp
F1W1-33	article	Dre	10.1101/2020.11.11.377804	N/A	2020-11-01		85 bp
F1W1-34	article	Dre	10.1210/me.2012-1113	22734042	2012-09-01
F1W1-35	article	Dre	10.1016/j.cbd.2016.04.004	27264782	2016-09-01	DOI: 10.1186/1471-2199-9-102 (F1W1-A03)
F1W1-36	article	Dre	10.3390/cells9051099	32365517	2020-04-01
F1W1-38	article	Dre	10.1186/s12864-019-6437-z	31910818	2020-01-01
F1W1-40	article	Dre	10.1016/j.gep.2012.04.003	22575304	2012-05-01	DOI: 10.1186/1471-2199-9-102 (F1W1-A03)
F1W1-41	article	Dre	10.1016/j.gep.2014.01.001	24418193	2014-01-01			dT
F1W1-42	article	Dre	10.1038/s41598-020-68802-9	32733088	2020-07-01
F1W1-43	article	Dre	10.1038/s41467-018-06658-4	30291253	2018-10-01	DOI: 10.1111/j.1745-7270.2007.00283.x (F1W1-A02)
F1W1-44	article	Dre	10.1111/ejn.14914	32692463	2020-07-01		85 bp
F1W1-45	article	Dre	10.1016/j.celrep.2018.06.117	30067987	2018-07-01	DOI: 10.1186/1471-2199-9-102 (F1W1-A03)
F1W1-46	article	Dre	10.1186/s40360-020-0399-2	32178728	2020-01-01
F1W1-47	article	Dre	10.1038/nprot.2013.041	23538883	2013-03-01
F1W1-48	article	Dre	10.1038/ncomms15492	28524872	2017-05-01
F1W1-49	article	Dre	10.1084/jem.20161616	28351983	2017-03-01
F1W1-50	article	Dre	10.1172/JCI73665	25866969	2015-04-01
F1W1-51	article	Dre	10.1038/s41598-017-16498-9	29176573	2017-11-01
F1W1-52	article	Dre	10.1038/s41598-017-14042-3	29044184	2017-10-01			rand
F1W1-53	article	Dre	10.7554/eLife.47326	31429822	2019-08-01
F1W1-54	article	Dre	10.1002/dvdy.22622	21448936	2011-03-01
F1W1-59	article	Dre	10.1016/j.aquatox.2014.06.005	24992288	2014-06-01	DOI: 10.1186/1471-2199-9-102 (F1W1-A03)
F1W1-60	article	Dre	10.2337/db13-1916	24722243	2014-09-01
F1W1-61	article	Dre	10.1242/dev.126136	26732840	2016-01-01	DOI: 10.1186/1471-2199-9-102 (F1W1-A03)
F1W1-62	article	Dre	10.3389/fncel.2021.647860	33986646	2021-04-01
F1W1-63	article	Dre	10.3390/toxins12040217	32235450	2020-03-01
F1W1-64	article	Dre	http://ssswxb.ihb.ac.cn/fileSSSWXB/journal/article/ssswxb/2014/1/PDF/20140113.pdf	N/A	2014-01-01	DOI: 10.1186/1471-2199-9-102 (F1W1-A03); GenBank: BX296557 (zebrafish rna18s)
F1W1-70	article	Dre	10.1101/2021.04.21.440757	N/A	2021-04-01
F1W1-A01	article	Dre	10.1016/j.aquatox.2006.06.008	16844240	2006-08-01	AF157514 (rainbow trout bactin1), showing sequence of rainbow trout rna18s	150 bp		1st in zebrafish
F1W1-A02	article	Dre	10.1111/j.1745-7270.2007.00283.x	17492136	2007-05-01			rand	"Tang et al, 2007"
F1W1-A03	article	Dre	10.1186/1471-2199-9-102	19014500	2008-11-01	DOI: 10.1016/j.aquatox.2006.06.008 (F1W1-A01); BX296557 (zebrafish rna18s)		rand-hex	"McCurley & Callard, 2008"
F1W1-A04	article	Dre	10.1016/j.aquatox.2009.10.022	19945756	2010-10-01	RefSeq: NM_200713 (zebrafish rpl8), indicated as zebrafish rna18s
F1W1-A05	article	Dre	10.1371/journal.pone.0014483	21217817	2010-12-01	GenBank: BX296557 (zebrafish rna18s), indicated as zebrafish rps18
F1W1-A06	article	Dre	10.1007/s10534-011-9456-z	21533903	2011-04-01	DOI: 10.1186/1471-2199-9-102 (F1W1-A03); GenBank: BX296557 (zebrafish rna18s)	150 bp	rand-hex
F1W1-A07	article	Dre	10.1016/j.stemcr.2014.10.011	25434820	2015-01-01	(the original version provided rna18s-F1-W1 and rna18s-R1 as rna18s primers)
F1W1-A07R	article	Dre	10.1016/j.stemcr.2015.07.001	28039741	2015-07-01	(the revised version change to sequences of a primer set for rps18 but still indicated as "18s")
F1W1-A08	article	Dre	10.1073/pnas.1605431113	27647901	2016-09-01
F1W1-A09	article	Dre	10.7554/eLife.19214	28080960	2017-01-01
F1W1-A10	article	Dre	10.1007/s11356-018-1542-0	29480392	2018-02-01	DOI: 10.1016/j.scitotenv.2015.10.131; GenBank: BX296557 (zebrafish rna18s)
F1W1-A11	article	Dre	10.1016/j.stem.2018.02.002	29499154	2018-03-01
F1W1-A12	article	Dre	10.1101/2020.06.23.167163	N/A	2020-05-01
F1W1-A13	article	Dre	10.1101/2020.06.12.148262	N/A	2020-06-01
F1W1-06	article	Omy	10.1016/j.ygcen.2017.08.013	28837788	2018-03-01	(TBD)	(TBD)	(TBD)
F1W1-13	article	Omy	10.1152/ajpregu.00646.2007	18077514	2008-02-01	(TBD)	(TBD)	(TBD)
F1W1-14	article	Omy	10.1210/en.2004-0128	15486226	2005-01-01	(TBD)	(TBD)	(TBD)
F1W1-16	article	Omy	10.1016/j.taap.2008.02.012	18394669	2007-11-01	(TBD)	(TBD)	(TBD)
F1W1-21	article	Omy	10.1016/j.cbpa.2010.02.002	20167284	2010-06-01	(TBD)	(TBD)	(TBD)
F1W1-30/-39	article	Omy	10.3746/jkfn.2015.44.5.649	N/A	2015-05-01	(TBD)	(TBD)	(TBD)
F1W1-32	article	Omy	10.1007/s00580-015-2144-6	N/A	2015-06-01	(TBD)	(TBD)	(TBD)
F1W1-55	article	Omy	10.1530/JOE-10-0371	21343325	2011-05-01	(TBD)	(TBD)	(TBD)
F1W1-22	article	Abr	10.1016/j.jip.2018.04.011	29723493	2018-04-01	(TBD)	(TBD)	(TBD)
F1W1-37	article	Ara	10.1111/are.15306	N/A	2021-05-01	(TBD)	(TBD)	(TBD)
F1W1-57	thesis	Dre	http://hdl.handle.net/1807/79170	N/A	2017-11-01	(TBD)	(TBD)	(TBD)
F1W1-58	thesis	Dre	https://scholarcommons.sc.edu/cgi/viewcontent.cgi?article=3477&context=etd	N/A	2013-??	(TBD)	(TBD)	(TBD)
F1W1-65	thesis	Dre	https://d-nb.info/1153572184/34	N/A	2017-??	(TBD)	(TBD)	(TBD)
F1W1-66	thesis	Dre	https://era.ed.ac.uk/handle/1842/35909	N/A	2019-06-01	(TBD)	(TBD)	(TBD)
F1W1-67	thesis	Dre	https://digital.csic.es/handle/10261/153760	N/A	2017-04-01	(TBD)	(TBD)	(TBD)
F1W1-69	thesis	Dre	https://d-nb.info/1200019199/34	N/A	2018-??	(TBD)	(TBD)	(TBD)
F1W1-71	thesis	Dre	https://www.proquest.com/openview/60f14528bc11e9c22ca77216bacab8eb/1	N/A	2012-??	(TBD)	(TBD)	(TBD)
F1W1-72	thesis	Dre	https://scholarcommons.sc.edu/cgi/viewcontent.cgi?article=4192&context=etd	N/A	2015-??	(TBD)	(TBD)	(TBD)
F1W1-73	thesis	Dre	http://uvidok.rcub.bg.ac.rs/bitstream/handle/123456789/3483/Doktorat.pdf	N/A	2019-??	(TBD)	(TBD)	(TBD)
F1W1-74	thesis	Dre	https://discovery.ucl.ac.uk/id/eprint/10070312/	N/A	2019-??	(TBD)	(TBD)	(TBD)
F1W1-75	thesis	Dre	https://www.proquest.com/openview/177aa2e5800e20f11db4330eaf9eeb79/1	N/A	2016-??	(TBD)	(TBD)	(TBD)
F1W1-76	thesis	Dre	https://ecommons.cornell.edu/handle/1813/64749	N/A	2017-??	(TBD)	(TBD)	(TBD)
F1W1-78	thesis	Dre	https://www.proquest.com/openview/26d6ddb201ef870206b25922672400d7/1	N/A	2020-??	(TBD)	(TBD)	(TBD)
F1W1-79	thesis	Dre	https://uh-ir.tdl.org/handle/10657/3403	N/A	2013-08-01	(TBD)	(TBD)	(TBD)
F1W1-81	thesis	Dre	https://core.ac.uk/download/pdf/36614093.pdf	N/A	2013-02-01	(TBD)	(TBD)	(TBD)
F1W1-77	thesis	Omy	https://pearl.plymouth.ac.uk/handle/10026.1/3054	N/A	2014-??	(TBD)	(TBD)	(TBD)
F1W1-80	thesis	Omy	https://tel.archives-ouvertes.fr/tel-00620203/	N/A	2011-09-01	(TBD)	(TBD)	(TBD)
F1W1-56	thesis	Aoc	https://repositorio.inpa.gov.br/handle/1/37614	N/A	2018-08-01	(TBD)	(TBD)	(TBD)
F1W1-68	thesis	Aoc	https://bdtd.inpa.gov.br/handle/tede/2782	N/A	2018-08-01	(TBD)	(TBD)	(TBD)

### Sheet: F1W2
#	Type	Sp.	DOI or URL	PMID	Pub time	claimed cited publication DOI or sequence ID of zebrafish rna18s	claimed PCR L.	claimed RT primers	Notes
F1W2-24	article	Dre	10.1016/j.devcel.2020.01.006	32032546	2020-02-01	DOI: 10.1002/stem.2044 (F1W2-A02); GenBank: FJ915075 (zebrafish rna18s)
F1W2-A01	article	Dre	10.1002/stem.2044	25931248	2015-04-01
F1W2-A02	article	Dre	10.1016/j.stem.2016.06.004	27424782	2016-09-01
F1W2-01	article	Omy	10.1210/en.2005-1570	16439447	2006-05-01	(TBD)	(TBD)	(TBD)
F1W2-02	article	Omy	10.1093/toxsci/kfq255	20805220	2010-08-01	(TBD)	(TBD)	(TBD)
F1W2-03	article	Omy	10.1095/biolreprod.111.094433	21880947	2012-01-01	(TBD)	(TBD)	(TBD)
F1W2-04	article	Omy	10.1016/j.cbpa.2013.08.005	23968867	2013-11-01	(TBD)	(TBD)	(TBD)
F1W2-05	article	Omy	10.1016/j.cbpb.2010.06.011	20601058	2010-11-01	(TBD)	(TBD)	(TBD)
F1W2-06	article	Omy	10.1016/j.dci.2018.07.004	29990507	2018-11-01	(TBD)	(TBD)	(TBD)
F1W2-07	article	Omy	10.1016/j.aquaculture.2010.03.012	N/A	2010-05-01	(TBD)	(TBD)	(TBD)
F1W2-08	article	Omy	10.1016/j.fsi.2019.05.048	31128295	2019-08-01	(TBD)	(TBD)	(TBD)
F1W2-09	article	Omy	10.1186/1477-7827-4-6	16457725	2006-02-01	(TBD)	(TBD)	(TBD)
F1W2-10	article	Omy	10.1016/j.physbeh.2012.03.027	22484564	2012-06-01	(TBD)	(TBD)	(TBD)
F1W2-11	article	Omy	10.1016/j.aquaculture.2020.734937	N/A	2020-04-01	(TBD)	(TBD)	(TBD)
F1W2-12	article	Omy	10.1530/REP-14-0382	25433028	2015-01-01	(TBD)	(TBD)	(TBD)
F1W2-14	article	Omy	10.1016/j.theriogenology.2011.05.028	21741697	2011-10-01	(TBD)	(TBD)	(TBD)
F1W2-15	article	Omy	10.1016/j.cbpa.2020.110673	32044445	2020-05-01	(TBD)	(TBD)	(TBD)
F1W2-16	article	Omy	10.1016/j.cbpb.2013.12.002	24333236	2014-03-01	(TBD)	(TBD)	(TBD)
F1W2-18	article	Omy	10.1152/ajpregu.00109.2010	20445157	2010-08-01	(TBD)	(TBD)	(TBD)
F1W2-19	article	Omy	10.1016/j.ygcen.2017.11.021	29180105	2018-04-01	(TBD)	(TBD)	(TBD)
F1W2-20	article	Omy	10.3389/fphys.2020.00303	32499714	2020-05-01	(TBD)	(TBD)	(TBD)
F1W2-21	article	Omy	10.1002/mrd.21335	21656871	2011-06-01	(TBD)	(TBD)	(TBD)
F1W2-22	article	Omy	10.1016/j.aquaculture.2018.08.058	N/A	2019-01-01	(TBD)	(TBD)	(TBD)
F1W2-23	article	Omy	10.1002/mrd.22344	24889418	2014-05-01	(TBD)	(TBD)	(TBD)
F1W2-25	article	Omy	10.1677/JOE-07-0085	17641287	2007-06-01	(TBD)	(TBD)	(TBD)
F1W2-26	article	Omy	10.1113/EP089231	33512052	2021-01-01	(TBD)	(TBD)	(TBD)
F1W2-13	article	Oki	10.1016/j.cbpa.2014.01.013	24486143	2014-04-01	(TBD)	(TBD)	(TBD)
F1W2-17	article	Sfo	10.1016/j.ygcen.2013.02.031	23500674	2013-07-01	(TBD)	(TBD)	(TBD)
F1W2-27	article	Str	10.1186/1477-7827-8-34	20385004	2010-04-01	(TBD)	(TBD)	(TBD)
F1W2-28	thesis	Omy	https://hal.inrae.fr/tel-02804176	N/A	2020-06-01	(TBD)	(TBD)	(TBD)
F1W2-29	thesis	Omy	https://hal.inrae.fr/tel-02795749	N/A	2016-02-01	(TBD)	(TBD)	(TBD)
F1W2-30	thesis	Omy	https://www.theses.fr/2013PAUU3029	N/A	2013-11-01	(TBD)	(TBD)	(TBD)
F1W2-31	thesis	Omy	https://www.theses.fr/2016PAUU3002	N/A	2016-02-01	(TBD)	(TBD)	(TBD)

### Sheet: F1W3
#	Type	Sp.	DOI or URL	PMID	Pub time	claimed cited publication DOI or sequence ID of zebrafish rna18s	claimed PCR L.	claimed RT primers	Notes
F1W3-01	article	Dre	10.33697/ajur.2019.012	N/A	2019-06-01

### Sheet: F1C4
#	Type	Sp.	DOI or URL	PMID	Pub time	claimed cited publication DOI or sequence ID of zebrafish rna18s	claimed PCR L.	claimed RT primers	Notes
F1C4-01	article	Dre	10.1039/c3mt00212h	24301558	2013-10-01			dT17 & hex	Taqman probe: ATACCGTCGTAGTTCCG
F1C4-02	article	Dre	10.1152/physiolgenomics.90206.2008	18477665	2008-07-01	"designed using Primer Express (Applied Biosystems)"		dT17 & hex (1:1)	Taqman probe: ATACCGTCGTAGTTCCG
F1C4-03	article	Dre	10.1016/j.aquatox.2011.05.003	21684238	2011-09-01	GenBank: AF133089 (carp rna18s)		dT17 & hex (1:1)

### Sheet: F1C5
#	Type	Sp.	DOI or URL	PMID	Pub time	claimed cited publication DOI or sequence ID of zebrafish rna18s	claimed PCR L.	claimed RT primers	Notes
F1C5-14	article	Dre	10.1096/fj.14-267104	26265472	2015-08-01			miRNA specific
F1C5-17	article	Dre	10.1016/j.scitotenv.2013.06.060	23892017	2014-01-01	GenBank: FJ915075 (zebrafish rna18s)		rand-hex	Taqman probe: ATACCGTCGTAGTTCCG
F1C5-21	article	Dre	10.18632/oncotarget.17994	29088751	2017-05-01			dT & miRNA-spec.
F1C5-01	article	Mam	10.1016/j.fsi.2011.06.024	21745577	2011-09-01	(TBD)	(TBD)	(TBD)
F1C5-02	article	Mam	10.1016/j.imbio.2014.07.012	25113416	2014-11-01	(TBD)	(TBD)	(TBD)
F1C5-03	article	Mam	10.1016/j.fsi.2014.06.026	24979225	2014-09-01	(TBD)	(TBD)	(TBD)
F1C5-04	article	Mam	10.1016/j.cbpb.2015.04.001	25868626	2015-08-01	(TBD)	(TBD)	(TBD)
F1C5-05	article	Mam	10.1016/j.fsi.2019.03.031	30890434	2019-06-01	(TBD)	(TBD)	(TBD)
F1C5-06	article	Mam	10.1016/j.fsi.2016.12.023	28017903	2017-02-01	(TBD)	(TBD)	(TBD)
F1C5-07	article	Mam	10.1016/j.fsi.2015.01.034	25681750	2015-07-01	(TBD)	(TBD)	(TBD)
F1C5-08	article	Mam	10.1016/j.gene.2015.07.044	26188158	2015-12-01	(TBD)	(TBD)	(TBD)
F1C5-09	article	Mam	10.1016/j.dci.2013.08.007	23954722	2013-12-01	(TBD)	(TBD)	(TBD)
F1C5-10	article	Mam	10.5114/ceji.2015.52825	26557025	2015-08-01	(TBD)	(TBD)	(TBD)
F1C5-11	article	Mam	10.1016/j.gene.2012.10.003	23069845	2013-01-01	(TBD)	(TBD)	(TBD)
F1C5-13	article	Mam	10.1016/j.fsi.2016.03.165	27044330	2016-07-01	(TBD)	(TBD)	(TBD)
F1C5-15	article	Mam	10.1016/j.fsi.2019.01.001	30615988	2019-04-01	(TBD)	(TBD)	(TBD)
F1C5-20	article	Mam	10.3390/ijms161126044	26593912	2015-11-01	(TBD)	(TBD)	(TBD)
F1C5-22	article	Mam	10.3390/ijms16047077	25830478	2015-03-01	(TBD)	(TBD)	(TBD)
F1C5-23	article	Mam	http://hnxbl.cnjournals.net/hznydxzr/article/pdf/20130621	N/A	2013-11-01	(TBD)	(TBD)	(TBD)
F1C5-12	article	Cbr	10.1016/j.fsi.2015.12.019	26700172	2016-02-01	(TBD)	(TBD)	(TBD)
F1C5-16	article	Cbr Dlu	10.1016/j.fsi.2012.02.017	22366312	2012-05-01	(TBD)	(TBD)	(TBD)
F1C5-19	article	Cca	10.1111/cmi.12387	25376386	2014-11-01	(TBD)	(TBD)	(TBD)
F1C5-18	thesis	Dre	https://core.ac.uk/download/pdf/155237616.pdf	N/A	2016-07-01	(TBD)	(TBD)	(TBD)

### Sheet: F2
#	Type	Sp.	DOI or URL	PMID	Pub time	claimed cited publication DOI or sequence ID of zebrafish rna18s	claimed PCR L.	claimed RT primers	Notes
F2-01	article	Dre	10.1095/biolreprod.111.091892	21816849	2011-12-01
F2-02	article	Dre	10.1095/biolreprod.113.107706	23966324	2013-10-01
F2-05	article	Dre	10.1007/s00210-011-0619-9	21394481	2010-12-01	RefSeq: XM_001922869 (a zebrafish pseudogene)
F2-08	article	Dre	10.1016/j.gep.2013.01.003	23347918	2013-01-01
F2-06	article	Cau	10.1016/j.yexcr.2015.04.011	25929521	2015-07-01	(TBD)	(TBD)	(TBD)
F2-03	article	Ovi	10.4238/2015.December.21.22	26782394	2015-12-01	(TBD)	(TBD)	(TBD)
F2-04	article	Hsp	10.1371/journal.pone.0095726	24752365	2014-04-01	(TBD)	(TBD)	(TBD)
F2-07/-10/-11	book	Ovi	https://books.google.com/books?id=goxqBAAAQBAJ	N/A	2014-10-01	(TBD)	(TBD)	(TBD)
F2-09	thesis	Pad	http://repositorio.conicyt.cl/bitstream/handle/10533/180546/FUENTES_EDUARDO_2001D.pdf	N/A	2012-08-01	(TBD)	(TBD)	(TBD)
